# The evolution of Sox gene repertoires and regulation of segmentation in arachnids

**DOI:** 10.1101/2020.06.04.133389

**Authors:** Luis Baudouin-Gonzalez, Anna Schoenauer, Amber Harper, Grace Blakeley, Michael Seiter, Saad Arif, Lauren Sumner-Rooney, Steven Russell, Prashant P. Sharma, Alistair P. McGregor

## Abstract

The Sox family of transcription factors regulate many processes during metazoan development, including stem cell maintenance and nervous system specification. Characterising the repertoires and roles of these genes can therefore provide important insights into animal evolution and development. We further characterised the Sox repertoires of several arachnid species with and without an ancestral whole genome duplication (WGD), and compared their expression between the spider *Parasteatoda tepidariorum* and the harvestman *Phalangium opilio*. We also found that most Sox families have been retained as ohnologs after WGD and evidence for potential subfunctionalisation and/or neofunctionalization events. Our results also suggest that *Sox21b-1* likely regulated segmentation ancestrally in arachnids, playing a similar role to the closely related SoxB gene, *Dichaete*, in insects. We previously showed that *Sox21b-1* is required for the simultaneous formation of prosomal segments and sequential addition of opisthosomal segments in *P. tepidariorum*. We studied the expression and function of *Sox21b-1* further in this spider and found that while this gene regulates the generation of both prosomal and opisthosomal segments, it plays different roles in the formation of these tagmata reflecting their contrasting modes of segmentation and deployment of gene regulatory networks with different architectures.
