## Supplementary file 1 for "The evolution of Sox gene repertoires and regulation of segmentation in arachnids"

### Sheet: Sheet1
	SoxNeuro	Dichaete	Sox21a	Sox21b	SoxC	SoxD	SoxE	SoxF	Other
Charinus acosta	TRINITY_DN5451_c0_g1_i1:1070-1303	TRINITY_DN7313_c0_g1_i2:339-572	TRINITY_DN7313_c0_g2_i2:292-525	TRINITY_DN3420_c0_g1_i2:311-544	TRINITY_DN163755_c0_g1_i1:316-83	TRINITY_DN1045_c0_g1_i1:1931-2164	TRINITY_DN45969_c0_g1_i1:393-626	TRINITY_DN15630_c0_g1_i2:578-811
			TRINITY_DN7313_c0_g3_i1:292-525		TRINITY_DN14312_c0_g1_i1:618-851	TRINITY_DN12090_c0_g1_i1:1596-1829	TRINITY_DN14314_c2_g1_i1:608-841	TRINITY_DN11756_c0_g1_i2:1141-1374
							TRINITY_DN159807_c0_g1_i1:2559-2792
Euphrynichus bacillifer	TRINITY_DN8_c0_g1_i2:855-1088	TRINITY_DN8_c1_g3_i1:2-220	TRINITY_DN8_c1_g2_i1:262-495	TRINITY_DN142833_c0_g1_i1:365-598	TRINITY_DN4448_c1_g1_i1:237-470	TRINITY_DN2430_c0_g1_i13:1996-2229	TRINITY_DN22824_c0_g6_i1:331-564	TRINITY_DN48792_c0_g1_i1:91-324
			TRINITY_DN14944_c0_g2_i3:213-446		TRINITY_DN8_c2_g1_i1:542-775	TRINITY_DN3731_c0_g1_i4:2420-2653	TRINITY_DN103136_c0_g1_i1:1026-1256	TRINITY_DN105119_c0_g1_i1:447-680
							TRINITY_DN3847_c0_g1_i2:568-801
Marpissa muscosa	TRINITY_DN18792_c1_g1_i5:669-902	TRINITY_DN17801_c0_g1_i1:315-548	TRINITY_DN95492_c0_g1_i2:98-331	TRINITY_DN25414_c0_g1_i3:593-826	TRINITY_DN57733_c1_g1_i1:289-522	TRINITY_DN13088_c0_g1_i4:2291-2524	TRINITY_DN1908_c3_g1_i5:761-994	TRINITY_DN2690_c0_g1_i1:499-732
			TRINITY_DN72666_c0_g1_i1:198-431		TRINITY_DN87642_c0_g1_i1:285-518	TRINITY_DN19039_c0_g1_i1:1882-2115	TRINITY_DN83583_c0_g1_i3:1616-1849	TRINITY_DN21884_c0_g1_i3:299-532
						TRINITY_DN6425_c0_g1_i7:115-348
Pardosa amentata	TRINITY_DN3953_c1_g1_i5:12-245	TRINITY_DN405_c4_g1_i1:831-1064	TRINITY_DN43524_c0_g2_i1:30-263	TRINITY_DN510_c0_g1_i7:282-515	TRINITY_DN2294_c0_g1_i2:317-550	TRINITY_DN1530_c0_g1_i17:634-867	TRINITY_DN674_c0_g1_i1:167-400	TRINITY_DN12340_c1_g1_i4:547-780
			TRINITY_DN7909_c0_g1_i4:875-1108		TRINITY_DN4047_c0_g1_i18:443-676	TRINITY_DN12369_c0_g1_i6:2380-2613	TRINITY_DN2407_c0_g1_i8:729-962	TRINITY_DN13345_c0_g1_i4:845-1078
					TRINITY_DN4047_c0_g1_i31:550-744
Stegodyphus mimosarum	KFM68667	KFM78367	KFM73854	KFM58837	KFM62555	KFM66970	KFM81451	KK119712
			KFM71024		KFM81033	KK113558	KFM58735
					KFM81034
					KK117271
Parasteatoda tepidariorum	LOC107457313	LOC107449287	LOC107449286	LOC107446220	LOC107455997	LOC107455833	LOC107445624	LOC107446198	Scf5bK3_642 (SoxB-like)
			LOC107457229	LOC107453877	LOC107438244	LOC107438641	LOC107444744	LOC107454275
Centruroides sculpturatus	XP_023238393	CSCU023677	XP_023210663	XP_023236827	XP_023214151	XP_023233433	XP_023209823	XP_023215835	XP_023220550 (SoxB-like)
	XP_023232994		XP_023242508		CSCU003231	XP_023221508	XP_023214252	XP_023222068
					CSCU018895		XP_023209829
					CSCU024751
					XP_023210995
Phalangium opilio	comp123285_c0	comp155887_c0_seq1		comp157933_c0_seq1	comp174797_c0_seq1	comp170463_c0_seq1	comp165063_c0_seq3
							comp181249_c0_seq1
Ixodes scapularis	EEC19206	EEC07442	XP_002409776	XP_029833155	XP_002416447	XP_029826573	XP_029826522	XP_029833797	EEC09839 (SoxB-like)
							XP_029848238
							XP_029826527
Glomeris marginata	ABF21053	LT908049			LT908050	LT908051	LT908052	LT908054
							LT908053
Strigamia maritima	SMAR011344	SMAR002458	SMAR002456	SMAR002457	SMAR010316	SMAR012049	SMAR002864	SMAR010125	SMAR002160 (SoxB-like)
							SMAR007058	SMAR010127	SMAR001063 (SoxE-like)
Tribolium castaneum	LT908033	LT908025	LT908026	LT908027	LT908029	LT908030	LT908031	LT908032	LT908028 (Tc-SoxB5)
Drosophila melanogaster	FBgn0029123	FBgn0000411	FBgn0036411	FBgn0042630	FBgn0005612	FBgn0039938	FBgn0024288	FBgn0005613
Euperipatoides kanangrensis	LT907951	LT907952			LT907954	LT907955	LT907956	LT907957	LT907953 (Ek-SoxB3)
