## Supplementary file 3 for "The evolution of Sox gene repertoires and regulation of segmentation in arachnids"

### Sheet: Sheet1
	individual	cocoon number	stage	number of embryos	wt	abnormal
Sox21a1	36	C3	9.2	25	25	0
	36	C4	9.2	29	29	0
	36	C4	8.2	28	27	1
	36	C5	8.2	32	32	0
	32	C3	14	29	29	0
	32	C4	8.2	32	32	0
	32	C5	8.2	31	27	4
	71	C3	9.2	17	17	0
	71	C5	9.1	21	19	2
	11	C3	9.2	17	16	1
	11	C4	9.2	22	22	0
	29	C4	9.2	18	18	0
SoxD2	92	C2	14	38	26	2
	92	C2	10	12	12	0
	92	C3	8.2	21	19	2
	92	C4	9.1	19	15	4
	79	C3	10	33	31	2
	79	C3	8.2	32	32	0
	79	C5	9.2	32	32	0
	91	C3	8.2	22	21	1
	91	C4	9.2	21	21	0
	72	C2	8.2	32	32	0
	72	C3	8.2	25	24	1
	90	C3	8.2	34	32	2
	90	C4	8.2	17	17	0
D	57	C3	9.2	42	41	1
	57	C4		38	38	0
	9	C4	8.1	38	36	2
	9	C4	9.2	18	18	0
GFP	5	C4	8.1	20	20	0
	5	C3	9.2	67
	12	C3	9.2	42	41	1
	12	C2	13	29	29	0
	28	C2	14	21	20	1
