## Supplementary file 7 for "The evolution of Sox gene repertoires and regulation of segmentation in arachnids"

### Sheet: Sheet1
Gene Name	Forward primer	Reverse primer	Fragment size	Synthesized from	GenBank accession number
Pt-Dichaete (ISH)	GCCCAAAGAAGGAAGATCGC	GGAGTAGAGTCCGAGCAACT	858 bp	PCR	NA
Pt-Dichaete (dsRNA)	CCCTTCTTCGACTGGACTT	GTCGGGGCTTCACTTTGATT	675 bp	PCR	NA
Po-Sox21b	CCTCATCATCTTAGCCCCGT	GGCATGGACATTGGGTTCTG	806 bp	PCR	NA
Pt-Sox21b-1 (ISH)	ACGCTTTCATGGTTTGGTCA	ATGCTGGGACCTGGAGAAAT	790 bp	PCR	NA
Pt-Sox21b-1 (dsRNA)	TGCAAGCTCCGCAAATCGTAC	AGAAGAGGCAGGATAGCCGC	548 bp	PCR	NA
Pt-Sox21b-2	CGCGAGTTCAGAGAAGACGA	AGAGCTTGAAATGGCAGACA	458 bp	PCR	NA
Po-SoxN	TGAACGGTTACATGCCCAAC	ACGCCGAGATAACAACATCC	670 bp	PCR	NA
Pt-SoxN	GACCGCAAGCCATCATTCTC	GGTCGTGAGTTGGAAATCGG	819 bp	PCR	NA
Pt-Sox21a-1 (ISH)	GCGGTGAAGGAAGAAGAACG	AGTGATGACAGGTGGTGAGG	822 bp	PCR	NA
Pt-Sox21a-1 (dsRNA)	ACAAATACAGACCCAGGCG	GGGGTGTAGTGATGACAGGT	441 bp	PCR	NA
Pt-Sox21a-2	GAAGCTGAGAAACGCCCTTT	AGGACTTGGTGGCAATGTTG	603 bp	PCR	NA
Po-SoxC	AAAAGGCCCATGAACGCTTT	GTGGTGGTGGTGGATTCAAC	941 bp	PCR	NA
Pt-SoxC1	TGTGAAAAGGCCCATGAACG	CGTTAAGTCGCTGATGTCCG	760 bp	PCR	NA
Pt-SoxC2	CCAAAATCCCGGCATTCCAT	AGCAGCCCAATCATCTCTGT	667 bp	PCR	NA
Po-SoxD	CGACGCAAAATTCTCAAGGC	AACCTCCGTCCGCCATTAAT	515 bp	PCR	NA
Pt-SoxD1	TGACCGAAGCTCAGTTTCCA	TATTGTTTGGTGGCGGTTGG	1047 bp	PCR	NA
Pt-SoxD2 (ISH)	CGTCTCCTATAGCTCCACCC	CACGATACCATAGAGTGCGC	927 bp	PCR	NA
Pt-SoxD2 (dsRNA)	GCCGAACAAAGAGAACGACA	TTGTCTCCCTGGTCCATGAC	785 bp	PCR	NA
Po-SoxE1	GGCGAGTTTTAAGCGACGAA	GAAAGGCGGTTCAGGGAATC	848 bp	PCR	NA
Po-SoxE2	AACGCTTTCATGGTATGGGC	GAGGAGGAGGAGTGTTGCTT	250 bp	PCR	NA
Pt-SoxE1	CGGGGTTATGACTGGAGTGT	TGTCCACTGTTCGTCCATGA	753 bp	PCR	NA
Pt-SoxE2	GACGATGACCTGGACAATGC	TGGATTGATGATGCTGGGGT	1186 bp	PCR	NA
Pt-SoxF1	GTCACCCAACTGCGACTTTT	ACGTAATGAAATCGGAGCGC	1015 bp	PCR	NA
Pt-SoxF2	ATGGAGAGGGTTGAGTCACG	TGCTGGTAGTACACGACGTT	960 bp	PCR	NA
Pt-Msx1	GCAAGCCTCGAACTCCTTTC	CCGTTTGGCACCATCTATGA	993 bp	PCR	NA
Pt-Dll	TCCGTACCTGGGTTCGTATC	TGTCCCATGAGGAGATAGGC	653 bp	plasmid	FM876233.2
Pt-hb	GCCGAGACCTTTCAAGTGTC	TCTGTTCCTCGATTGGCTGT	823 bp	plasmid	LC379652.1
Pt-cad	TGTTGATGGGAGATGGTTCC	AAAGCCCCTTTCGAAGATGT	1005 bp	plasmid	AB096075.1
Pt-h	AACCTATTATGGAGAAACGTCGA	GGTTGTTCATGCCGGTGAG	736 bp	plasmid	AB125743.1
Pt-Dl	ACAAACCACACGGCTTTTTC	GCTTGGTCAAGCAGTCATCA	967 bp	plasmid	AB287420
